# TDP-43 pathology triggers SRRM4-dependent cryptic splicing of G3BP1 in ALS/FTD

**DOI:** 10.1101/2025.09.17.676845

**Authors:** Hana Fakim, Asmita Ghosh, Emmanuel Amzallag, Yehuda M. Danino, Valérie Triassi, Anna-Leigh Brown, Nanu Pal, Jade-Emmanuelle Deshaies, Alicia Dubinski, Andréanne Lacombe, Carolane Fauchon, Arash Meghdadi Esfahani, Karen Ling, Frank Rigo, Paymaan Jafar-Nejad, NYGC ALS Consortium, Nicole J. Francis, Jean-François Trempe, Pietro Fratta, Alyssa N. Coyne, Eran Hornstein, Christine Vande Velde

## Abstract

Loss of nuclear TDP-43 is a defining feature of the neurodegenerative diseases amyotrophic lateral sclerosis (ALS) and frontotemporal dementia (FTD), yet how this leads to selective neuronal vulnerability is poorly understood. Here, using human iPSC-derived neurons and a large multi-omics dataset of ALS/FTD patients, we demonstrate that TDP-43 pathology induces the inclusion of an in-frame cryptic exon in human *G3BP1*. The resulting CRYPTIC G3BP1 protein contains an additional 10–amino acids within the highly conserved NTF2L domain, which acts as a dominant negative and disrupts stress granule dynamics. We further show that cryptic exon inclusion in *G3BP1* upon TDP-43 loss is enriched in neurons. Mechanistically, the loss of TDP-43 unmasks a binding site for the neuron-specific splicing regulator SRRM4 within intron 2 of G3BP1, enabling the inclusion of the cryptic exon. Collectively, our findings reveal that neuron-specific regulatory mechanisms intersect with TDP-43 -mediated splicing and suggest a mechanistic basis for the increased neuronal vulnerability observed in ALS/FTD.
