## Supplementary material for "TDP-43 pathology triggers SRRM4-dependent cryptic splicing of G3BP1 in ALS/FTD": Table S3

Protein IDs	Gene names	L2FC	log10_p			filtered:	log10 value more than or equal 1.3 (log10(0.05 val)
Q6NXR4	TTI2	-4.4159989	3.22436205
P09132	SRP19	-2.8412189	2.23980769			with sign p value filter only:	688	proteins (-ive fold change- ie more in WT, less in CRYPTIC)
P54278	PMS2	-2.635942	2.99417056				261	proteins (+ive fold change- ie more in CRYPTIC, less in WT)
Q86UY6	NAA40	-2.5194306	4.38035684
Q14694	USP10	-2.288949	4.99424929
Q9NZT2	OGFR	-2.2621202	3.11738124
Q6PK81;Q8IVP9;P52741;Q13106;Q8NEK5;Q13398;Q6P9A1;Q9Y2P7;Q7Z340;Q8TF45;O43361	ZNF773;ZNF547;ZNF134;ZNF154;ZNF548;ZNF211;ZNF530;ZNF256;ZNF551;ZNF418;ZNF749	-2.1645379	1.96443064
Q5T200	ZC3H13	-2.1039205	3.12705091
Q76N32	CEP68	-1.828259	4.77033142
Q8N5Z5	KCTD17	-1.7993264	3.70480977
Q8WZA9	IRGQ	-1.7853203	4.53007023
Q9H7N4	SCAF1	-1.7465587	2.96291479
Q9UPT8	ZC3H4	-1.7196198	3.55081767
P51858;Q9Y3E1;Q7Z4V5	HDGF	-1.7083263	4.20302197
Q7L2J0	MEPCE	-1.6704412	4.03571394
Q9BY42	RTFDC1	-1.6661935	2.3397134
O95644	NFATC1	-1.6459746	3.59004844
A6NKG5	RTL1	-1.6434736	2.8546381
P55210	CASP7	-1.6089973	4.50768951
P04424	ASL	-1.6083755	1.55781243
Q8IVH8	MAP4K3	-1.5580101	2.75039774
O75190;Q8WWF6;Q8NHS0	DNAJB6	-1.5485115	3.23134596
Q9BZI7	UPF3B	-1.5364952	1.96147137
Q9NPF4	OSGEP	-1.53546	4.66744
Q9BTA9	WAC	-1.5318642	1.9099827
Q8WVV9	HNRNPLL	-1.5166564	1.86225336
P42566	EPS15	-1.4624457	4.87873367
Q9NXG2	THUMPD1	-1.4523149	1.32971213
P50579	METAP2	-1.4259472	3.85088078
O00267	SUPT5H	-1.4231672	1.46067258
Q9BVV6	KIAA0586	-1.4196873	3.45697056
P62312	LSM6	-1.4057193	1.44104823
Q9Y5B0	CTDP1	-1.4035916	4.82876318
Q8NFW8	CMAS	-1.3977156	3.17682521
Q8WWH5	TRUB1	-1.3936648	1.43500434
A1L020	MEX3A	-1.3747902	3.33976302
P49916	LIG3	-1.3741374	2.95791793
Q96PZ2	FAM111A	-1.3619065	1.94874294
Q147X3	NAA30	-1.3363009	3.86431907
Q9Y696	CLIC4	-1.3336706	1.83781925
Q7L3B6	CDC37L1	-1.3320751	4.11555643
Q96BD8	SKA1	-1.3231988	3.43915368
P04080	CSTB	-1.306241	5.08415664
Q99873;Q9NR22	PRMT1	-1.3057714	1.89852612
Q14674	ESPL1	-1.3024535	4.90787697
Q9NWV8	BABAM1	-1.2949295	1.729687
O43583	DENR	-1.2862773	2.25037296
Q6ZUT6	C15orf52	-1.2823915	2.24201474
Q9NZJ0	DTL	-1.2799711	4.18149313
P40925	MDH1	-1.2697926	4.06053239
P01889	HLA-B	-1.2663918	2.762959
Q9BV86	NTMT1	-1.263104	2.98086737
Q9NW68	BSDC1	-1.2547765	1.41440277
Q8NI08	NCOA7	-1.2519441	3.52393818
Q04323	UBXN1	-1.2487178	2.02074657
P23588;REV__P23588	EIF4B	-1.2442908	4.09553696
Q13185;P83916;P45973	CBX3	-1.2421656	3.35865473
Q96CT7	CCDC124	-1.2407966	4.39102133
O75940	SMNDC1	-1.2162585	3.32721804
Q99417	MYCBP	-1.1966858	5.45221733
P30419	NMT1	-1.1904187	5.58297325
C9JLW8	FAM195B	-1.1824503	1.80817812
P18669;P15259;Q8N0Y7	PGAM1	-1.1734347	5.67505985
O43396	TXNL1	-1.166204	4.289492
Q53EZ4	CEP55	-1.1469297	2.97248515
Q9BUT9	FAM195A	-1.1447763	2.96454474
Q9NS86	LANCL2	-1.1419406	3.33631127
Q8NDI1	EHBP1	-1.1361656	5.05617467
Q14202	ZMYM3	-1.1358223	2.57102924
Q8NC51	SERBP1	-1.1309271	4.4132989
Q9BX66	SORBS1	-1.1293516	2.53197982
O43347	MSI1	-1.1248598	2.95105698
P67775	PPP2CA	-1.1229057	2.76804628
P12955	PEPD	-1.1149969	2.58862064
Q8ND56	LSM14A	-1.1114745	4.0012467
Q9UH17;P31941	APOBEC3B	-1.106946	2.69452646
Q8NDC0	MAPK1IP1L	-1.1051822	2.53802531
O95793	STAU1	-1.1025219	5.73706645
P08865	RPSA	-1.1011086	7.24005735
O95067	CCNB2	-1.0944066	2.82062794
O00214	LGALS8	-1.0941358	2.89518273
Q8IVD9	NUDCD3	-1.0931916	5.06410842
Q9NR46	SH3GLB2	-1.0892992	3.86042942
Q9P275	USP36	-1.0809436	1.79602743
P0CAP2	POLR2M	-1.0790734	4.28575318
P29558	RBMS1	-1.076056	3.59889397
Q9H7F0	ATP13A3	-1.0674524	1.45019694
Q14011	CIRBP	-1.0670791	3.48450731
Q00688	FKBP3	-1.0629802	4.35372653
Q9HC38	GLOD4	-1.0584784	2.78648486
Q9Y295	DRG1	-1.0576539	1.74994272
Q15532	SS18	-1.04882	2.60829799
Q9NQW6	ANLN	-1.0485106	5.32845709
P12429	ANXA3	-1.0431032	3.27049412
Q8IYS1	PM20D2	-1.0420284	1.7825998
Q9UBB4	ATXN10	-1.0397682	2.74798838
Q9BTV5	FSD1	-1.0396132	3.74772521
P51153;P20336;Q96E17	RAB13	-1.0389309	3.63011309
P46013	MKI67	-1.0275979	5.34023965
Q9NXZ1	SAGE1	-1.0205717	3.96876158
Q15398	DLGAP5	-1.0056386	5.29003303
P10321	HLA-C	-1.0054708	2.52314168
P38159;Q8N7X1	RBMX	-0.9960675	1.33645607
Q9H7E9	C8orf33	-0.9959202	2.56525893
Q96IZ6	METTL2A	-0.9953289	3.4254441
Q13485	SMAD4	-0.9928465	2.92898044
Q13409	DYNC1I2	-0.9909382	2.23921109
O14757	CHEK1	-0.989397	3.10307448
O14530	TXNDC9	-0.9883928	2.39037946
O14965	AURKA	-0.9869747	3.58798868
Q99708	RBBP8	-0.9835382	3.27075709
Q3MHD2	LSM12	-0.9779391	1.55294542
O60711	LPXN	-0.977479	2.21340493
Q9H2H8	PPIL3	-0.9729524	2.83401877
O15355	PPM1G	-0.9690762	5.00589279
Q9NUQ6	SPATS2L	-0.9634194	2.36152046
Q9UL46	PSME2	-0.9618301	5.69568312
Q96FS4	SIPA1	-0.9600616	2.88495822
Q8NEZ5	FBXO22	-0.9554892	3.4798788
Q13428	TCOF1	-0.9554076	3.62658367
P27348	YWHAQ	-0.9542289	2.52864402
O43847	NRD1	-0.9534664	4.53824435
O94992	HEXIM1	-0.9531822	4.13720143
P14550	AKR1A1	-0.9506316	3.14873259
P24534	EEF1B2	-0.9498539	2.70401489
Q9BV57	ADI1	-0.9464006	3.11687178
Q69YH5	CDCA2	-0.9404573	3.02894499
Q9H3C7	GGNBP2	-0.9341731	4.65936465
Q9NRG1	PRTFDC1	-0.9319878	3.65950284
P46063	RECQL	-0.9233561	3.56106794
P10599	TXN	-0.9197016	3.08823384
Q7Z739	YTHDF3	-0.9186554	2.58347436
P55957	BID	-0.9166851	4.4108852
Q8WU90	ZC3H15	-0.9152617	4.56019014
O95671	ASMTL	-0.915256	3.05248225
Q8N0Z6	TTC5	-0.9104242	2.80703912
Q8WUF5	PPP1R13L	-0.9090524	6.17200355
Q9HB07	C12orf10	-0.9047375	4.91553089
Q53GL7	PARP10	-0.9043226	3.31625058
P09651;Q32P51	HNRNPA1;HNRNPA1L2	-0.9042916	3.3997991
Q9ULW0	TPX2	-0.8936553	6.42118199
Q99608	NDN	-0.8868022	2.41820553
P78347	GTF2I	-0.8864713	3.40407651
Q9NR56;Q9NUK0	MBNL1	-0.8821707	2.88444039
P67809	YBX1	-0.8811135	2.02767169
Q9NVG8	TBC1D13	-0.8797317	4.78192447
P52434	POLR2H	-0.877079	2.85784662
P40121	CAPG	-0.8770776	3.30227221
O43684	BUB3	-0.8729005	2.76971126
Q12840	KIF5A	-0.8709922	2.96065204
Q8IYA6	CKAP2L	-0.8682723	2.95352152
P63220	RPS21	-0.8677616	1.93366075
P49321	NASP	-0.8674974	3.18648459
Q7Z417	NUFIP2	-0.8667507	5.25658287
A6NKF1	SAC3D1	-0.8665061	2.84487225
Q01081;Q8WU68	U2AF1	-0.8631825	2.11248869
Q8WUI4	HDAC7	-0.8628559	2.03503206
Q15697	ZNF174	-0.8628502	3.46257768
P62633	CNBP	-0.8627419	2.14580153
Q15813	TBCE	-0.8618383	2.09114596
P33981	TTK	-0.8600173	3.76340023
P61758	VBP1	-0.8588128	3.48794988
Q5TFE4	NT5DC1	-0.8586054	2.58246169
P33316	DUT	-0.8565979	4.4679905
Q8WXX5	DNAJC9	-0.8538313	4.08456556
P17931	LGALS3	-0.8532882	4.01504104
Q7Z5L2	R3HCC1L	-0.846271	3.03494386
Q9UPY6	WASF3	-0.8460717	2.60148792
P63167	DYNLL1	-0.8456173	2.15422748
P54132	BLM	-0.8436494	3.49638958
O00244	ATOX1	-0.8429956	3.33382499
Q9NY27	PPP4R2	-0.8402739	2.21723734
P60468	SEC61B	-0.8398085	2.72033787
Q58A45	PAN3	-0.8397393	2.13085281
Q86W56	PARG	-0.8393559	3.02449168
P61026	RAB10	-0.8376985	1.52918589
Q8WUX2	CHAC2	-0.8310776	4.5163159
P49959	MRE11A	-0.8307509	2.79115398
O14929	HAT1	-0.8304844	6.36022984
P04439;P01893;P17693;P30511;P13747	HLA-A	-0.8296876	1.36317236
Q8NHU0;Q5HYN5;P0DMV0;P0DMU8;P0DMU7;Q5DJT8;P0DMV2;P0DMV1;P0DMU9	CT45A3;CT45A1;CT45A7;CT45A5;CT45A6;CT45A2;CT45A9;CT45A8;CT45A10	-0.8258018	3.39868091
Q9NYP9	MIS18A	-0.8250251	3.62275721
O15479;O15481;Q96LZ2;P43366;Q9UBF1	MAGEB2	-0.8235474	4.51913301
Q5VYS8	ZCCHC6	-0.8231483	4.49630776
P47813;O14602	EIF1AX;EIF1AY	-0.8223753	4.22064628
P26358	DNMT1	-0.821991	2.8495903
Q99541	PLIN2	-0.818737	2.45493928
Q15056	EIF4H	-0.8148589	5.22564468
Q9GZT9	EGLN1	-0.8147435	2.03023436
Q00653;P55081	NFKB2	-0.8146634	7.86208132
O76003	GLRX3	-0.8080554	4.8871056
Q92615	LARP4B	-0.8072391	3.66252444
Q1KMD3	HNRNPUL2	-0.8064275	1.61606452
Q9GZS1	POLR1E	-0.8053489	2.44334589
O95777	LSM8	-0.8050938	1.82867012
Q13490;Q13489	BIRC2	-0.8039036	2.40827809
Q9NWZ5	UCKL1	-0.8024101	2.88625666
Q96SB4	SRPK1	-0.7984772	3.37225957
O60684;O15131	KPNA6;KPNA5	-0.7951045	3.28474278
P22061	PCMT1	-0.793366	4.32714061
O00425	IGF2BP3	-0.7923489	2.18964986
Q96GX9	APIP	-0.7918925	1.87584029
Q7Z6K5	ARPIN	-0.7886968	1.62523143
P55209	NAP1L1	-0.7838106	3.85971314
Q99614	TTC1	-0.7762456	2.82189004
P55039	DRG2	-0.7719498	1.56994202
Q7KZF4	SND1	-0.7699013	6.31888944
P41208;Q12798	CETN2;CETN1	-0.7689877	1.96183002
Q9BT25	HAUS8	-0.768312	2.63678281
P35659	DEK	-0.7679634	2.65219908
O43148	RNMT	-0.7660599	3.0934869
P12081;P49590	HARS	-0.7657299	3.15240316
Q9UJU6	DBNL	-0.7639461	3.4945045
O95684	FGFR1OP	-0.7595158	5.50221811
P41567;O60739	EIF1;EIF1B	-0.7589774	3.02661793
A1KXE4	FAM168B	-0.7581472	2.22235171
P49790	NUP153	-0.7571402	2.14065298
Q9H773	DCTPP1	-0.7554421	3.57698133
Q8TB72	PUM2	-0.7517586	5.14050191
Q9H910	HN1L	-0.7510691	5.12756233
Q9NUQ3	TXLNG	-0.7496967	5.46631751
P30626	SRI	-0.7452822	2.24001352
Q05655	PRKCD	-0.7423115	1.65046879
P50995	ANXA11	-0.740037	4.55728449
Q96EP5	DAZAP1	-0.7385149	4.3279499
P30043	BLVRB	-0.7357779	2.14377707
Q92576	PHF3	-0.7325182	2.87233102
P49458	SRP9	-0.7316103	3.63838226
P28066	PSMA5	-0.7297354	4.40479296
Q8NCA5	FAM98A	-0.7280159	4.67617921
Q15633	TARBP2	-0.7271342	3.0700606
O95456	PSMG1	-0.7264175	2.44918958
Q99661	KIF2C	-0.7249894	4.38714841
Q96LB3	IFT74	-0.7179513	5.24028973
O14908;Q8TF64	GIPC1	-0.7171164	1.7252826
Q15005	SPCS2	-0.713098	2.31873545
O75348;O95670	ATP6V1G1;ATP6V1G2	-0.7096434	1.58958809
P46783;Q9NQ39	RPS10;RPS10P5	-0.7093768	3.5511176
Q9BRP8	WIBG	-0.7079153	5.50959379
Q96P48	ARAP1	-0.7077374	3.28181032
P29692	EEF1D	-0.7060227	3.06827373
P52294	KPNA1	-0.7053013	4.88555744
P16333	NCK1	-0.7047629	3.32668559
Q06323	PSME1	-0.7027888	5.14392257
Q9Y450	HBS1L	-0.7019596	1.98263637
Q9NUQ9;Q9H0Q0	FAM49B	-0.6996374	2.55558474
P52888	THOP1	-0.6923528	1.44528147
P40763	STAT3	-0.6915145	5.87672588
Q9Y3X0	CCDC9	-0.6902776	2.21219021
Q14807	KIF22	-0.6884809	1.63003048
P52565	ARHGDIA	-0.6870899	1.90890297
Q86US8	SMG6	-0.6852193	3.38281212
Q9Y2V2	CARHSP1	-0.6849279	3.60082045
Q16576	RBBP7	-0.6848121	1.80683128
Q12765	SCRN1	-0.6847029	2.73872906
Q9H2U1	DHX36	-0.6843519	6.00532784
O15212	PFDN6	-0.6826735	2.39616418
Q8IZT6	ASPM	-0.6803269	1.44322908
Q8N0X7	SPG20	-0.6760397	4.22239998
Q01201	RELB	-0.6751671	3.32972417
P31942	HNRNPH3	-0.672184	2.7988327
Q9NXR1	NDE1	-0.6710248	2.59293098
Q9Y3Q8	TSC22D4	-0.6704969	1.66276052
P49773	HINT1	-0.6667509	1.93167859
P33240	CSTF2	-0.6665673	2.72710621
Q9H8H0	NOL11	-0.6644163	4.13988407
Q01581;P54868	HMGCS1	-0.6641178	1.54079492
Q08J23	NSUN2	-0.6611519	1.83435472
Q9UKV8	AGO2	-0.6583285	3.0459563
P82921	MRPS21	-0.6573339	2.68382587
Q9BVG4	PBDC1	-0.655941	2.85449881
Q9UN81	L1RE1	-0.6549497	2.28081365
Q9Y314	NOSIP	-0.6527905	2.17688359
Q14653	IRF3	-0.6522756	1.31022611
O15446	CD3EAP	-0.6510825	2.12885297
Q5F1R6	DNAJC21	-0.6505761	2.26586634
Q02750	MAP2K1	-0.6493001	2.58948023
P61024	CKS1B	-0.6477747	1.37512698
Q13526	PIN1	-0.6473374	3.21311637
Q6FI81	CIAPIN1	-0.6393971	2.44830911
Q6PJG2	ELMSAN1	-0.6384788	2.01535656
P51116	FXR2	-0.6363244	4.10330648
Q12933	TRAF2	-0.6358819	4.79911222
P08651;Q12857;O00712;Q14938	NFIC;NFIA	-0.6345	2.31626094
Q8NFG4	FLCN	-0.6343293	1.66357518
Q8NFH5	NUP35	-0.6331019	2.68809121
Q15057	ACAP2	-0.6325407	1.85687634
Q96S82	UBL7	-0.6324282	2.7393688
O43765	SGTA	-0.6315365	1.71084666
P53667	LIMK1	-0.6313896	2.21434666
Q15434	RBMS2	-0.6298108	1.52815012
O43823	AKAP8	-0.6294155	2.38604002
O60256	PRPSAP2	-0.6288819	1.9605374
Q00013	MPP1	-0.627286	2.82892362
Q6ZW31	SYDE1	-0.6264687	1.3553461
Q9Y5W9	SNX11	-0.6259909	1.44280013
Q96MF7	NSMCE2	-0.6229806	1.67895829
Q02241	KIF23	-0.6226268	1.39001817
Q14103	HNRNPD	-0.6200438	3.06734994
Q8IXW5	RPAP2	-0.6174679	1.81720928
O95905	ECD	-0.6174049	2.24313664
Q9UNN5	FAF1	-0.6168113	2.70232592
O94903	PROSC	-0.6160622	2.45683599
P55036	PSMD4	-0.6147032	3.1044745
Q8N6M0	OTUD6B	-0.6145816	1.74388815
P62269	RPS18	-0.6144757	2.94208372
P51452	DUSP3	-0.6142392	3.45560612
Q9H9J4	USP42	-0.613595	1.59752371
Q96EK7	FAM120B	-0.6129994	4.23810018
Q8NE71	ABCF1	-0.6091199	4.14782014
P04792	HSPB1	-0.6086383	4.27597879
Q86VY4	TSPYL5	-0.6081476	3.31108299
O60566	BUB1B	-0.6078029	2.57456761
P61247	RPS3A	-0.6068487	3.41198504
Q96T88	UHRF1	-0.6066098	2.07912463
P30041	PRDX6	-0.6051693	4.25985134
P58546	MTPN	-0.6023173	2.97619367
Q9H6U6	BCAS3	-0.6022015	2.52503343
Q96I24	FUBP3	-0.6015153	4.53628474
Q8TDQ7	GNPDA2	-0.601059	3.27368044
Q9BZE9	ASPSCR1	-0.5971432	4.94158503
Q6NW29	RWDD4	-0.5946722	1.30017856
P39748	FEN1	-0.5940194	3.42861477
P62310	LSM3	-0.5938878	4.00645143
Q6NZY4	ZCCHC8	-0.5914521	1.48177074
Q5TAX3	ZCCHC11	-0.591249	2.18029147
Q12834	CDC20	-0.5911617	4.12671219
O60841	EIF5B	-0.591042	5.06994118
P61978	HNRNPK	-0.5877075	2.87788001
Q14566	MCM6	-0.5873308	2.19636303
Q92945	KHSRP	-0.5872817	3.05989695
Q06265	EXOSC9	-0.5866566	1.39381057
P12270	TPR	-0.584177	1.65715805
Q9Y3F4	STRAP	-0.5821018	3.59976203
P35611	ADD1	-0.5814209	6.64528292
Q16644	MAPKAPK3	-0.5800295	3.91556158
P50552	VASP	-0.5787201	2.44222933
P08708	RPS17	-0.5785685	2.25540028
P53004	BLVRA	-0.5772362	2.73303253
Q96QR8	PURB	-0.5765052	2.64181373
Q9BXB5	OSBPL10	-0.5756674	4.7815403
Q9BVL2	NUPL1	-0.5753422	1.95268616
Q8TAT6	NPLOC4	-0.5738759	2.01983623
Q9BYJ9	YTHDF1	-0.5725927	2.95547547
Q15018	FAM175B	-0.5723314	3.75316261
Q9Y4P8	WIPI2	-0.5710726	3.12886263
P25098;P35626	ADRBK1	-0.5704565	4.32562431
Q9UNZ2	NSFL1C	-0.5690331	1.44305155
O75131;Q96A23;O95741;Q9UBL6	CPNE3	-0.5678558	3.12333971
Q14847	LASP1	-0.5661516	5.23649298
P35250	RFC2	-0.5661149	3.16315975
P63241;Q6IS14	EIF5A;EIF5AL1	-0.5641203	1.45234796
Q14671	PUM1	-0.5631619	4.69631283
O60502	MGEA5	-0.5604095	3.98139513
Q96DH6	MSI2	-0.5603962	5.36393939
Q9Y5X2	SNX8	-0.5589666	3.09604677
Q9H3K6	BOLA2	-0.5585361	3.7197641
Q14CX7	NAA25	-0.5584469	2.17090845
Q712K3	UBE2R2	-0.5575838	2.70680128
P49915	GMPS	-0.5556564	3.80798822
P55060	CSE1L	-0.5543938	3.69030943
Q13015	MLLT11	-0.5531926	1.96471246
P00492	HPRT1	-0.5522285	2.7928739
O75152;A0A1B0GTU1	ZC3H11A	-0.5516906	2.29793933
O60524	NEMF	-0.5493193	1.49654132
P22626	HNRNPA2B1	-0.5459328	2.95866868
Q6IBS0	TWF2	-0.5455489	4.11938211
Q99543	DNAJC2	-0.5454268	2.39728126
Q9NX46	ADPRHL2	-0.5442247	2.16799439
Q12955	ANK3	-0.5441179	1.46644255
P20810	CAST	-0.5439405	2.67669961
P50750	CDK9	-0.5435209	3.84752554
Q6IA86	ELP2	-0.5406489	1.3832688
P51991	HNRNPA3	-0.5403094	4.12854629
E9PAV3;Q13765;Q9BZK3	NACA	-0.5400457	3.64845982
P35270	SPR	-0.5399313	2.82478082
P62258	YWHAE	-0.5384865	1.5883022
P42226	STAT6	-0.5383515	2.825773
P38432	COIL	-0.5382972	1.8668823
Q8IXQ6	PARP9	-0.5380955	2.11570308
O75175	CNOT3	-0.5370917	4.04228976
Q15637	SF1	-0.5365047	2.02482585
Q99439	CNN2	-0.5330029	3.2455375
A6NDU8	C5orf51	-0.5312152	3.99304526
Q2NKX8	ERCC6L	-0.5303817	3.22026313
P15170	GSPT1	-0.528635	3.67808872
Q6DN90	IQSEC1	-0.5237789	2.06333553
Q8TF05	PPP4R1	-0.5224619	1.52728858
O00170	AIP	-0.522202	4.45974131
Q99733	NAP1L4	-0.5211782	1.34446471
P60981	DSTN	-0.5211267	1.84463574
Q8IWR0	ZC3H7A	-0.5202918	2.01463966
P52597	HNRNPF	-0.5200381	2.6733006
Q13177	PAK2	-0.5195079	2.78785695
O00571;O15523;Q9NQI0	DDX3X;DDX3Y	-0.5186715	5.52410201
Q9Y2W1	THRAP3	-0.5168304	1.88156851
Q15599	SLC9A3R2	-0.5166402	1.61481734
Q9H2G2	SLK	-0.5138607	3.61455586
Q14738	PPP2R5D	-0.5138202	3.40796398
O94763	URI1	-0.512681	6.07993816
Q9UI10	EIF2B4	-0.5120664	2.40014071
Q9H7E2	TDRD3	-0.510953	3.08056286
P26599	PTBP1	-0.5098872	2.958033
P36551	CPOX	-0.5072794	1.83315264
Q9P0L2	MARK1	-0.5015011	2.13307895
Q86X51	CXorf67	-0.500865	4.10519133
Q14152	EIF3A	-0.500442	4.70274366
O14737	PDCD5	-0.4999847	2.25408521
Q9BTY7	HGH1	-0.4997988	2.78418365
O14979	HNRNPDL	-0.4972596	3.00875549
P36969	GPX4	-0.4962916	2.97715096
O00418	EEF2K	-0.495049	1.60473941
Q12899	TRIM26	-0.4945798	3.36856352
Q8NFH3	NUP43	-0.4940448	2.4390044
P63151;Q00005;Q9Y2T4	PPP2R2A	-0.4923329	2.22263117
P53582	METAP1	-0.4922733	2.95115907
Q8TBC4	UBA3	-0.4908943	1.83374316
P78318	IGBP1	-0.4876189	3.0772808
P25398	RPS12	-0.4867864	2.68316893
Q8N5K1	CISD2	-0.4867535	2.212387
P51114	FXR1	-0.4852824	4.02003116
Q9Y333	LSM2	-0.4845877	1.9419736
P46937;Q86UL8	YAP1	-0.4825635	3.28874381
Q86YS7	C2CD5	-0.4817891	3.75512213
P19525	EIF2AK2	-0.4804387	3.79721622
O60825;Q16877	PFKFB2	-0.4801149	4.6236386
P20618	PSMB1	-0.4798422	1.91087919
Q86XZ4	SPATS2	-0.4797869	3.32717912
Q9NYZ3	GTSE1	-0.4789872	2.61925434
O95295	SNAPIN	-0.4778619	1.49488424
Q8NBF2	NHLRC2	-0.4773593	2.88831694
O15530;Q6A1A2	PDPK1	-0.4763865	1.9552245
P61088;Q5JXB2	UBE2N;UBE2NL	-0.4741516	2.23674158
P09960	LTA4H	-0.4736733	2.29937408
P78312	FAM193A	-0.4726639	2.17853669
Q3B7T1	EDRF1	-0.4722424	2.4921342
Q99961;Q99962	SH3GL1	-0.4722285	2.32784668
P68400;Q8NEV1	CSNK2A1;CSNK2A3	-0.4715681	1.5621025
Q9BW19	KIFC1	-0.4697762	1.51482779
P36915	GNL1	-0.4691057	3.59420681
P49643	PRIM2	-0.4675708	3.23012203
Q9NQW7;O00462	XPNPEP1	-0.4673324	1.43230189
Q9GZZ9	UBA5	-0.4665427	2.52709769
Q96K21	ZFYVE19	-0.4657974	1.87943676
Q9Y6A5	TACC3	-0.4652777	2.7558999
Q13310;P0CB38	PABPC4	-0.4647269	1.90225192
Q8IZP0	ABI1	-0.4647107	1.89433951
O00139	KIF2A	-0.4637771	2.38652218
Q96PE3	INPP4A	-0.4623456	1.58646528
Q8WVY7	UBLCP1	-0.4610958	3.30393546
Q96FW1	OTUB1	-0.4608502	2.67428584
Q9BY44	EIF2A	-0.4607425	4.17981441
Q06787	FMR1	-0.4582825	3.68502681
Q96Q89	KIF20B	-0.455821	2.11095816
P49750	YLPM1	-0.4552565	2.11009694
Q9P258	RCC2	-0.4540229	3.12572581
Q9UBS8	RNF14	-0.4526801	1.45051963
Q15717;P26378	ELAVL1	-0.4493251	2.45489442
P23528	CFL1	-0.4485149	2.33805241
Q9H6T3	RPAP3	-0.4468617	3.41486372
P20073	ANXA7	-0.4453568	2.09717139
Q14684	RRP1B	-0.4433603	2.34730806
P49642	PRIM1	-0.4432497	1.95219474
Q8TDB6	DTX3L	-0.4402738	3.33274774
Q01085	TIAL1	-0.4396358	2.46966046
P30048	PRDX3	-0.4385858	1.7016757
Q9H9A6	LRRC40	-0.433526	2.30419719
Q96GA3	LTV1	-0.43325	3.60481167
O00629	KPNA4	-0.4324408	1.77798686
Q03518	TAP1	-0.4312768	1.34221208
Q96AE4	FUBP1	-0.4305558	4.07465093
O75821	EIF3G	-0.4296532	2.4499893
P40222;Q8N3L3	TXLNA	-0.428896	1.33165997
P41214	EIF2D	-0.4279203	2.92940831
P12268	IMPDH2	-0.4278402	1.60039622
O95861	BPNT1	-0.4275274	2.04251796
P40616	ARL1	-0.4270444	1.31437665
O75663	TIPRL	-0.4268789	3.05379892
P07203	GPX1	-0.4263244	3.54615583
Q9Y5Y2	NUBP2	-0.4263206	2.61580014
Q96IZ0	PAWR	-0.4261422	2.44954566
Q9NZZ3	CHMP5	-0.4223256	2.23951867
Q16881	TXNRD1	-0.4205027	1.38194464
Q8NDV7	TNRC6A	-0.4199934	3.30270898
P62888	RPL30	-0.4192696	2.24451838
P21291	CSRP1	-0.4181757	2.29360739
P53611	RABGGTB	-0.4172149	1.71469804
P26641	EEF1G	-0.4165087	1.86789325
P45974	USP5	-0.4163947	3.3194053
Q9ULH7;Q8IZQ8	MKL2	-0.4159989	1.31511617
Q9Y262	EIF3L	-0.4156332	4.39416959
Q9NXR7	BRE	-0.4143176	1.87092047
Q9UI30	TRMT112	-0.4133601	2.33176419
Q8IYB5	SMAP1	-0.4121799	2.42405645
Q99615	DNAJC7	-0.4101944	1.96610593
Q9UNF1	MAGED2	-0.4097524	2.29262536
O96007	MOCS2	-0.4094682	2.55438701
P17812	CTPS1	-0.408884	3.16975058
Q9BRT8;Q8IUF1;Q5RIA9;Q5JTY5;Q4V339	CBWD1;CBWD2;CBWD5;CBWD3;CBWD6	-0.4083686	2.75687685
Q9UQE7	SMC3	-0.4077396	2.70119522
Q04864	REL	-0.4070444	1.99294444
Q8IYD1	GSPT2	-0.406415	3.09285241
Q9NWS0	PIH1D1	-0.4056358	2.68824965
P42677	RPS27	-0.4036083	1.89946549
Q9Y3C6	PPIL1	-0.4029384	1.77669623
P62942	FKBP1A	-0.4005156	2.36320753
Q99613;B5ME19	EIF3C;EIF3CL	-0.3967781	4.7614152
Q9Y496	KIF3A	-0.395875	1.56412267
P49454	CENPF	-0.3957191	1.61739685
P61254;Q9UNX3	RPL26;RPL26L1	-0.3953648	2.39565365
Q5U5Q3	MEX3C	-0.3931017	1.58418508
O14730	RIOK3	-0.3900495	2.49514446
Q8WWK9	CKAP2	-0.389606	2.34893622
Q16186	ADRM1	-0.3888888	2.62561664
Q9HB71	CACYBP	-0.38868	1.50569933
Q6AI08	HEATR6	-0.3885551	1.70667628
Q06830	PRDX1	-0.3882465	6.14826805
P22102	GART	-0.3875299	2.12472033
Q8TAP6	CEP76	-0.3858752	1.32250012
O75534	CSDE1	-0.3852563	4.05233805
Q9NYL2	ZAK	-0.3850679	1.37877225
Q96KR1	ZFR	-0.382812	1.93984599
P07355;A6NMY6	ANXA2;ANXA2P2	-0.3812089	4.47437047
P16989;Q9Y2T7	YBX3	-0.3797584	2.3945738
A6NDG6	PGP	-0.3787346	2.68756778
P43487	RANBP1	-0.3776064	4.30607564
Q92845	KIFAP3	-0.3764148	3.01828016
Q15365	PCBP1	-0.3756919	2.86789329
O60828	PQBP1	-0.3754482	1.554504
P43246	MSH2	-0.3741345	3.43594843
P49902	NT5C2	-0.3698435	1.74495072
O60506	SYNCRIP	-0.3683181	2.69690586
Q9UNQ2	DIMT1	-0.3682556	2.04397799
Q6UWE0	LRSAM1	-0.365366	1.61838073
Q13151	HNRNPA0	-0.3650236	1.74319793
O14841	OPLAH	-0.3643322	1.48783198
P23246	SFPQ	-0.3639903	3.58588799
P22314	UBA1	-0.3627305	3.47259864
Q15032	R3HDM1	-0.3623242	1.80278266
Q9GZN8	C20orf27	-0.3602571	1.67672586
P43034	PAFAH1B1	-0.3593926	2.44956772
O75886	STAM2	-0.3575606	1.99968704
P43358	MAGEA4	-0.3573837	2.54117482
P28676	GCA	-0.3567405	3.21401316
Q8N9N2	ASCC1	-0.3555064	1.48266871
Q01995	TAGLN	-0.355114	2.12616898
Q9H8S9;Q7L9L4	MOB1A;MOB1B	-0.3544431	1.72143524
Q15366	PCBP2	-0.3535957	2.15154917
Q9NUL3	STAU2	-0.3532581	3.43401485
P48147	PREP	-0.3530755	2.92851146
Q9BX40	LSM14B	-0.3529425	3.24947923
Q13404;Q15819	UBE2V1;UBE2V2	-0.3492169	1.45085545
O15234	CASC3	-0.3483601	1.30824625
Q8N9N8	EIF1AD	-0.3473563	2.35107158
P20042	EIF2S2	-0.3469043	2.10962896
Q14790	CASP8	-0.3449292	1.47651407
O60888	CUTA	-0.344429	1.60885223
P85037	FOXK1	-0.3443007	2.05096727
P17655	CAPN2	-0.3437076	4.42135334
P62937;P0DN26;A0A0B4J2A2;A0A075B767;A0A075B759;Q9Y536;F5H284;P0DN37	PPIA	-0.3435812	1.5467017
Q52LJ0	FAM98B	-0.341476	2.35326732
P00558;P07205	PGK1	-0.3406854	2.38524519
P60983;O60234	GMFB	-0.3403373	1.52924981
P68036;A0A1B0GUS4	UBE2L3	-0.3374863	2.16969778
Q01196	RUNX1	-0.3370686	1.393287
Q8WVK7	SKA2	-0.3369551	1.34445262
Q13610	PWP1	-0.3357439	1.55119033
Q92530	PSMF1	-0.3357196	2.24441493
Q7Z2Z2	EFTUD1	-0.3354878	4.08020654
Q9BRX2	PELO	-0.3335352	3.00001248
O95429	BAG4	-0.33178	1.70856133
P48506	GCLC	-0.331172	1.82324806
P25205	MCM3	-0.3311601	2.25281761
P54105	CLNS1A	-0.3279862	1.4169683
P23921	RRM1	-0.327486	2.28977385
Q7Z460	CLASP1	-0.3272886	2.23139764
P98179	RBM3	-0.3269067	2.75032795
Q14157	UBAP2L	-0.3243876	3.7736273
Q5JTD0	TJAP1	-0.3221803	1.47088112
P60228	EIF3E	-0.3220038	3.10993192
P06748	NPM1	-0.3209386	1.79050109
Q13625	TP53BP2	-0.3189864	2.07723433
P31153	MAT2A	-0.3167977	1.5707422
Q8WWM7	ATXN2L	-0.3146763	4.45715078
Q92890	UFD1L	-0.3133411	1.87164578
O14777	NDC80	-0.3112931	2.59488987
Q96SU4	OSBPL9	-0.3109565	1.61314531
P48634	PRRC2A	-0.3089342	1.97250068
P09874	PARP1	-0.3080025	1.30156187
P00374;Q86XF0	DHFR	-0.3078299	1.54682968
O95376	ARIH2	-0.3045707	1.57615383
O43390	HNRNPR	-0.3037558	1.85922302
P43355;A2A368;A8MXT2;Q96M61;O15480	MAGEA1	-0.3027906	3.99940527
Q04446	GBE1	-0.3025846	2.31081948
Q9H074	PAIP1	-0.3016768	2.79456809
Q13492;O60641	PICALM	-0.2959747	1.96346104
P46926	GNPDA1	-0.2947044	1.64527494
Q5JVF3	PCID2	-0.2926965	2.24678475
Q96G61;Q8NFP7;A0A024RBG1;Q9NZJ9	NUDT11;NUDT10	-0.289978	1.4959334
Q04206	RELA	-0.2892022	2.20766516
Q9Y371	SH3GLB1	-0.288928	1.64753125
Q96LD4	TRIM47	-0.287179	1.4537216
O15305;Q92871	PMM2	-0.2869911	2.3614898
P49589	CARS	-0.2862945	1.56598619
Q9BXJ9;Q6N069	NAA15	-0.2861519	2.12107581
Q9Y6M1	IGF2BP2	-0.2857461	1.58417624
P52209	PGD	-0.2855411	1.62209745
P52292	KPNA2	-0.2809296	2.87858747
P50990	CCT8	-0.2788548	3.95483289
Q9Y508	RNF114	-0.278142	2.87724814
Q9Y303	AMDHD2	-0.2772594	1.3196221
Q8TB52	FBXO30	-0.2769761	1.36849819
P41236;Q6NXS1	PPP1R2;PPP1R2P3	-0.2751451	1.380757
Q15631	TSN	-0.2749639	1.55504975
Q07666;Q5VWX1	KHDRBS1	-0.2735658	2.04691208
Q9ULC4	MCTS1	-0.2725019	1.86811148
P46777	RPL5	-0.2720885	3.06390275
P49137;Q96PN8;O43930;P51817	MAPKAPK2	-0.2709475	2.01403881
Q15311	RALBP1	-0.2708592	3.12916208
P07737;CON__P02584	PFN1	-0.2705016	2.33458435
Q8NB90	SPATA5	-0.2699442	1.79065404
Q16204	CCDC6	-0.2663169	3.94895809
Q13148	TARDBP	-0.2640495	2.41433396
P04075;P05062	ALDOA	-0.2640033	3.24392829
P46109	CRKL	-0.2638516	3.22346327
O43768	ENSA	-0.2621045	1.60133404
P36639	NUDT1	-0.2564411	2.82997154
O95801	TTC4	-0.256402	2.06314668
Q86VP1	TAX1BP1	-0.2563834	2.20106938
O43143;Q14562	DHX15	-0.2543774	1.71335184
Q6P1K2	PMF1	-0.2537422	1.45793348
Q99747	NAPG	-0.2534227	2.24644456
Q00534	CDK6	-0.2519407	3.12158668
Q6UVJ0	SASS6	-0.2504363	1.38997895
Q5JSZ5	PRRC2B	-0.2500691	2.51221413
P12004	PCNA	-0.2495861	1.80089665
Q9Y263	PLAA	-0.2493606	2.45904752
Q8TC07	TBC1D15	-0.2488928	1.89311643
Q01518	CAP1	-0.2479367	1.58822476
Q92598	HSPH1	-0.2469926	2.39601872
Q9NXH9	TRMT1	-0.2459636	1.30073513
O60504	SORBS3	-0.2316613	1.69594661
Q14444	CAPRIN1	-0.231575	2.47660106
P41240	CSK	-0.2312098	1.35397378
P49756	RBM25	-0.2304254	2.19013689
Q14247	CTTN	-0.23033	2.46609405
Q9Y520	PRRC2C	-0.2297583	2.32750601
Q9H3H3	C11orf68	-0.2294431	1.30244841
O15042	U2SURP	-0.2274852	1.44130478
Q96RS6	NUDCD1	-0.227149	1.59234891
Q9NP79	VTA1	-0.2245955	2.43550093
Q15181	PPA1	-0.2223821	1.57501392
Q9Y5A9	YTHDF2	-0.221139	2.36960068
Q9UHD1	CHORDC1	-0.2190847	2.09309151
Q9Y2Z0	SUGT1	-0.2155271	2.43757804
Q12792	TWF1	-0.2131963	1.36286585
Q86TB9	PATL1	-0.2100558	3.35348823
P30050	RPL12	-0.2098041	1.36898426
A0MZ66	KIAA1598	-0.2097712	1.30540222
Q13435	SF3B2	-0.2088103	2.25467137
P63244	GNB2L1	-0.2065706	1.97270223
Q9NT62	ATG3	-0.2044435	1.30686648
Q15750	TAB1	-0.201642	1.65280994
Q6Q0C0	TRAF7	-0.2002945	1.31589206
Q9UKY7	CDV3	-0.1999731	1.50743633
P0DMV9;P0DMV8	HSPA1B;HSPA1A	-0.1998224	1.73395512
Q7Z478	DHX29	-0.1987834	1.36066789
Q01433;Q01432	AMPD2	-0.1958189	1.31281055
Q13283	G3BP1	-0.1923671	2.32802935
Q06124	PTPN11	-0.1917453	2.14481076
P49368	CCT3	-0.1881566	2.25927253
P05198	EIF2S1	-0.1844344	1.63885399
O43318	MAP3K7	-0.1837749	1.71363605
Q9H0D6	XRN2	-0.1783304	1.594418
P30260	CDC27	-0.1760178	1.43735883
Q9BTE3	MCMBP	-0.1751466	1.4089368
P19474	TRIM21	-0.1652327	1.72034664
Q93008;O00507	USP9X	-0.1588669	1.73992094
P33991	MCM4	-0.1586528	1.31799491
O14964	HGS	-0.1583009	1.9818545
P62241	RPS8	-0.1577597	1.57263678
Q04637;REV__Q8NEG2	EIF4G1	-0.1576262	1.49285715
P60842	EIF4A1	-0.1474867	2.29361987
P18621	RPL17	-0.1450467	1.32644825
Q71RC2	LARP4	-0.1359944	1.36015576
Q8WUM4	PDCD6IP	-0.1358609	3.05598151
P42224	STAT1	-0.1333456	2.87756374
O60664	PLIN3	-0.0952368	1.6566013
P52788	SMS	0.08478594	1.54983257
O43242	PSMD3	0.09803867	1.47908844
P68104;Q5VTE0	EEF1A1;EEF1A1P5	0.10320282	2.68860085
P23396	RPS3	0.11073971	1.66791363
P61019	RAB2A	0.12450075	2.05705426
Q96HS1	PGAM5	0.12791586	1.37187922
P04406;O14556	GAPDH	0.13019562	1.40935437
O75351;Q6PIW4	VPS4B	0.15021706	2.20670087
Q9H0B6	KLC2	0.17270565	1.47033689
Q9Y266	NUDC	0.17377186	1.82458745
P27816	MAP4	0.17927742	1.92871722
P24666	ACP1	0.18153048	1.83087688
P53992	SEC24C	0.1879673	2.08240136
P84077;P61204	ARF1;ARF3	0.19161463	1.35163976
P43686	PSMC4	0.20250034	1.76855115
P06493;Q07002;Q00537;Q9NYV4	CDK1	0.20469904	2.27574217
O95163	IKBKAP	0.20544863	1.64178415
Q08AD1	CAMSAP2	0.20790005	1.45590128
Q13144	EIF2B5	0.20820141	2.07337191
Q9NR30	DDX21	0.20826149	1.67333401
Q96KG9	SCYL1	0.21041107	1.33083794
Q9NUQ8	ABCF3	0.21319103	1.63146748
P50991	CCT4	0.21405983	2.02385366
Q96PK6	RBM14	0.21528912	2.34132218
Q9UJX3	ANAPC7	0.21696281	2.85044228
Q9H089	LSG1	0.21718979	1.95861057
O75122	CLASP2	0.2176857	1.45191026
Q92879;O95319	CELF1	0.21871424	1.69429419
Q9Y2X3	NOP58	0.21933317	1.64552722
P48739	PITPNB	0.22106457	1.42660854
P10809	HSPD1	0.2228446	1.7094605
P48643	CCT5	0.22642946	2.18137971
Q7L2E3	DHX30	0.22865486	1.91127847
Q93009	USP7	0.22963858	1.53052168
P14735	IDE	0.23477507	1.32405309
P08238;Q58FF7	HSP90AB1	0.23668242	2.82935565
Q14739	LBR	0.23769951	2.30107926
O14976	GAK	0.23923492	1.91008516
Q14974	KPNB1	0.24136066	2.1491486
P38606	ATP6V1A	0.25057793	1.60616695
Q8IWW6	ARHGAP12	0.25586176	2.25026945
P18124	RPL7	0.25659943	1.51926962
Q8NCG7	DAGLB	0.25800228	2.08744758
Q96L91	EP400	0.26578856	2.06620695
P51149	RAB7A	0.26733685	1.82695527
P05388;Q8NHW5	RPLP0;RPLP0P6	0.27550983	1.37763873
P21281;P15313	ATP6V1B2	0.27676344	1.39510346
P18206	VCL	0.28607082	1.66364974
Q7Z589	EMSY	0.2871232	1.46540275
O95747	OXSR1	0.28824902	1.89095305
Q96K76	USP47	0.29363918	3.55623875
P62854;Q5JNZ5	RPS26;RPS26P11	0.30241728	2.22523887
P62280	RPS11	0.30580139	3.38666509
O95817	BAG3	0.30626011	1.70138185
P40937	RFC5	0.31191492	2.02046059
P06733	ENO1	0.31324911	2.3771621
P51911	CNN1	0.31452513	1.80496931
O75477	ERLIN1	0.31471872	2.46390728
Q96M27	PRRC1	0.31472874	2.10736253
Q9UI12	ATP6V1H	0.32394695	1.76392472
Q9UHD2	TBK1	0.32677555	3.37042207
Q6UB35	MTHFD1L	0.3278389	1.39883302
Q9P2R3	ANKFY1	0.32820225	2.84261557
Q32MZ4	LRRFIP1	0.32906961	1.4356421
Q93052	LPP	0.33818007	2.85450054
Q9UIA9	XPO7	0.33832073	1.81422053
P49841	GSK3B	0.34739351	1.76823532
P57740	NUP107	0.35511875	2.67303961
Q9Y5V3	MAGED1	0.35846901	1.69478024
Q13671	RIN1	0.35882092	1.97310911
Q52LW3	ARHGAP29	0.35887098	2.35678005
Q00839	HNRNPU	0.3623538	2.12024989
O75439	PMPCB	0.36315823	1.31873497
O95155	UBE4B	0.36571312	1.89818993
Q9NVN8	GNL3L	0.3693018	1.31864831
P30622	CLIP1	0.37094545	2.50791625
Q9UJF2	RASAL2	0.37529469	2.05918449
Q5HYW2	NHSL2	0.37619305	2.33239399
O94826	TOMM70A	0.37751675	1.94927772
Q9HC07	TMEM165	0.38102627	2.50063823
Q96D46	NMD3	0.3819871	1.92819615
Q86XN8	MEX3D	0.38253927	1.50116563
P57088	TMEM33	0.3848114	1.3019121
O43399	TPD52L2	0.38536453	1.90266306
Q13243	SRSF5	0.38661718	1.94003824
Q8IWE2	FAM114A1	0.38981962	2.38764728
P11142;P54652	HSPA8	0.39767218	3.03208877
Q9P2E9	RRBP1	0.39855528	2.97516453
Q9H3U1	UNC45A	0.3990159	3.60273777
Q9H269	VPS16	0.40541077	2.68126075
Q9Y6N7	ROBO1	0.41132021	2.83690782
Q99460	PSMD1	0.4119606	4.30582734
P11216	PYGB	0.413064	3.42897684
Q8TD19	NEK9	0.42044258	2.36373377
Q9Y3E5	PTRH2	0.42089033	2.43115121
O60678	PRMT3	0.42095614	2.5565496
Q9UJY1	HSPB8	0.43209934	1.78944308
P54578	USP14	0.44314385	3.04348309
Q96FJ2	DYNLL2	0.44520092	1.82189803
Q6DKI1	RPL7L1	0.44834852	2.02091715
Q9UKZ1	CNOT11	0.45089865	3.07063413
P08240	SRPR	0.4519968	3.07971638
O94822	LTN1	0.45251131	3.09434778
Q9Y4W2	LAS1L	0.46342039	1.88381148
Q9Y4F3	KIAA0430	0.46741629	3.55399505
Q8N5G2	TMEM57	0.47220516	2.344732
O60216	RAD21	0.47376299	1.54412036
P35568	IRS1	0.47745371	1.77754341
O43175	PHGDH	0.48061037	3.59669084
Q969V3	NCLN	0.48074055	2.27671842
P14868	DARS	0.48086739	2.79059885
O95070	YIF1A	0.48213816	1.96677279
Q68DQ2	CRYBG3	0.48449326	2.0318165
Q9H936;Q9H1K4	SLC25A22;SLC25A18	0.48852873	1.84504113
Q92616	GCN1L1	0.49113512	2.55746893
O60762	DPM1	0.49555349	2.88200323
Q15382	RHEB	0.4958024	1.4011709
Q00325	SLC25A3	0.50036812	3.00285819
P48444	ARCN1	0.50587654	5.60729069
Q05513	PRKCZ	0.51122427	3.21885621
P46977	STT3A	0.51126576	3.89001003
Q9Y320	TMX2	0.51355028	2.40608048
O14787	TNPO2	0.51404333	1.45353298
O15173	PGRMC2	0.51587439	1.69999371
O75312	ZPR1	0.53278971	3.46793267
P19338	NCL	0.5345192	2.9325276
Q2VPK5	CTU2	0.53806925	2.9440561
P10398	ARAF	0.53875494	2.68777539
P35268	RPL22	0.54140568	2.20807047
Q12768	KIAA0196	0.54157543	2.22578194
Q13838	DDX39B	0.54591465	2.95111387
Q9Y4E1;Q641Q2	FAM21C;FAM21A	0.54637289	1.40093582
Q8TCJ2	STT3B	0.54710293	2.08476516
Q15276	RABEP1	0.5494585	3.56104737
P61923	COPZ1	0.5545845	3.25483623
Q96JC1	VPS39	0.55913687	1.67212417
Q15075	EEA1	0.5646615	2.21564347
P22681;Q13191	CBL	0.56940031	3.66711524
P08648	ITGA5	0.56951523	1.76236472
Q14019	COTL1	0.57097626	1.53759782
Q6AI12	ANKRD40	0.57316637	2.66145669
P53621	COPA	0.58705759	4.72944374
Q00587	CDC42EP1	0.59098625	1.75619069
P07741	APRT	0.59434032	3.05783209
Q13501	SQSTM1	0.59541082	1.98046243
P12814;P35609	ACTN1	0.5964818	3.5270453
Q92974	ARHGEF2	0.60004854	2.43246612
Q9NVE7	PANK4	0.60079479	2.72890373
P61421	ATP6V0D1	0.61025286	2.57359195
P35998	PSMC2	0.6109457	4.93528373
P68402	PAFAH1B2	0.61457872	1.61100426
Q9H2M9	RAB3GAP2	0.61825562	3.4825889
Q9Y2R5	MRPS17	0.61975098	1.56614887
Q15042	RAB3GAP1	0.63036442	3.91861375
O94874	UFL1	0.63234043	3.49307652
Q5SY16	NOL9	0.63422823	1.91089397
P19367	HK1	0.64083862	4.39474693
P19532	TFE3	0.64259958	2.29153308
O95373	IPO7	0.65179682	3.43923952
Q13637;P57729	RAB32	0.6590786	1.37501133
Q9UK99	FBXO3	0.66425848	2.18589202
P50454	SERPINH1	0.66444969	4.14451432
P52594	AGFG1	0.6666007	4.26933919
Q96F24	NRBF2	0.66923189	1.55914025
Q8IXB1	DNAJC10	0.67268992	2.62562656
Q53EP0	FNDC3B	0.67491341	2.62871014
Q5T4S7	UBR4	0.67832327	2.17660522
O95394	PGM3	0.67871666	1.64371023
O60701	UGDH	0.6802249	3.43021607
P56192	MARS	0.68164301	2.19611678
O94916	NFAT5	0.68816614	3.62500989
Q5SSJ5	HP1BP3	0.69142962	4.14333014
Q6SJ93	FAM111B	0.69194317	2.15124533
P19623	SRM	0.69982672	6.51256323
O94979	SEC31A	0.70063877	5.09700003
Q2M1P5;Q86VH2	KIF7	0.70382786	2.6923913
Q9NYP7	ELOVL5	0.71062946	3.57625228
Q13885	TUBB2A	0.71145439	3.05494877
P62191	PSMC1	0.71186304	4.77292353
Q6ZS17	FAM65A	0.71589375	2.63090702
Q9Y678	COPG1	0.71647024	2.47896232
Q9H2C0	GAN	0.72124577	2.13782039
P42892	ECE1	0.72333479	3.73388285
Q02809	PLOD1	0.72410202	3.46797673
A0JNW5	UHRF1BP1L	0.72470474	2.15119841
Q14315	FLNC	0.72811699	4.96144421
O43353	RIPK2	0.73498011	3.48619683
Q8TC12;Q96NR8	RDH11	0.73529911	3.43593247
O43426	SYNJ1	0.73551703	2.06068045
O75396	SEC22B	0.74536276	4.5957759
O95299	NDUFA10	0.74705362	1.77615079
P53618	COPB1	0.75923395	6.43837343
P04844	RPN2	0.76503515	2.60397466
Q9Y3L5;P10114	RAP2C;RAP2A	0.77235031	1.71583711
Q15043	SLC39A14	0.78590965	1.73485184
Q9Y5K8	ATP6V1D	0.7920022	1.96135327
O94855	SEC24D	0.80065012	3.28473218
Q6IAA8	LAMTOR1	0.80841684	3.60255369
Q86YD1	PTOV1	0.81250238	2.27843012
Q8WUH2	TGFBRAP1	0.82340193	2.44563721
P98194	ATP2C1	0.82395458	4.86614813
O60271;Q9UPT6	SPAG9	0.82457352	2.86973358
Q15046	KARS	0.84220362	4.06296621
Q9BUF5	TUBB6	0.84431505	3.82869311
P25788	PSMA3	0.8453207	3.44486752
O94905	ERLIN2	0.84990645	2.25273832
Q9H270	VPS11	0.8539753	3.57671958
P68371	TUBB4B	0.85844898	3.4020574
P62314	SNRPD1	0.86523724	4.20541911
Q8IWV8	UBR2	0.86663914	2.97855058
Q8IZ21	PHACTR4	0.87023878	3.4558918
P35606	COPB2	0.8821888	5.21949645
P07437;A6NNZ2	TUBB	0.89613247	3.54387463
Q15084	PDIA6	0.91195011	4.73556829
Q96AG4	LRRC59	0.91631985	3.94370004
Q9NVH1	DNAJC11	0.92042685	3.08786328
Q99707	MTR	0.92784977	3.9793942
O60232	SSSCA1	0.92917061	4.85785357
Q14116	IL18	0.93862581	4.83207727
Q8TCT9	HM13	0.94330883	3.15505128
P82094	TMF1	0.95165682	3.58600968
Q13509	TUBB3	0.97607279	3.31407911
Q9Y296	TRAPPC4	0.98735857	1.41784359
Q9Y3B8	REXO2	0.99539852	2.84806191
O00192	ARVCF	1.02068186	3.34958471
P30101	PDIA3	1.03867722	5.288121
Q15293	RCN1	1.0542016	2.82925874
P14625;Q58FF3	HSP90B1	1.05744743	3.45224646
Q9NZJ4	SACS	1.07310724	2.46389845
P23919	DTYMK	1.07558823	2.77553045
P49588	AARS	1.08101416	6.05510342
Q8TF42	UBASH3B	1.08393669	4.24349032
P53396	ACLY	1.09156752	3.35773515
Q92995	USP13	1.10452318	3.04340099
P54886	ALDH18A1	1.10959292	5.45944265
P11021	HSPA5	1.11407328	5.26998593
Q6RW13	AGTRAP	1.12206221	1.3354666
P27824	CANX	1.14452744	6.56287116
P21964	COMT	1.16251612	2.40123057
Q9BT22	ALG1	1.16497326	2.42317223
Q96B36	AKT1S1	1.20530081	2.90984718
O75147	OBSL1	1.25527382	4.70659852
P35244	RPA3	1.26482773	3.10516246
P07947;P06241;P08631;P09769	YES1	1.2944274	4.61321975
O95573	ACSL3	1.30103588	5.05968851
P49770	EIF2B2	1.36397409	2.59996434
P29317;Q15375;Q9UF33;P54764	EPHA2	1.37524509	3.03139156
Q96QD9	FYTTD1	1.39456654	4.19558343
Q5T9A4	ATAD3B	1.41518879	2.66651178
P04040	CAT	1.42702103	3.79296123
Q9Y4L1;Q9BXT5	HYOU1	1.54857922	5.40055185
Q9NZN5	ARHGEF12	1.59433603	4.21828426
P07237	P4HB	1.65382338	3.26385808
Q02790	FKBP4	1.69182301	6.69973259
Q9GZY8	MFF	1.70394611	4.00060642
Q12756	KIF1A	2.36405706	3.34132149
Q92888	ARHGEF1	2.49838114	2.83773769
Q5SW79;Q96L14	CEP170	2.50628948	6.64245963
O95340	PAPSS2	2.68326855	2.34515341
O14531	DPYSL4	2.92674637	2.2088496
Q14517	FAT1	4.57884455	5.58313493
