## Supplementary material for "TDP-43 pathology triggers SRRM4-dependent cryptic splicing of G3BP1 in ALS/FTD": Table S2

### Sheet: SRRM4_U2OS HeLa
Sample name	Sample no.	Target Name	CT	Ct Mean	Ct SD	THOLDFAIL
U2OS-sictl-n1	1	SRRM4	Undetermined			Y
	1	SRRM4	Undetermined			Y
U2OS-sitdp43-n1	2	SRRM4	Undetermined	36.6729		Y
	2	SRRM4	36.6729	36.6729		Y
U2OS-sictl-n2	3	SRRM4	Undetermined	35.9708		Y
	3	SRRM4	35.9708	35.9708		Y
U2OS-sitdp43-n2	4	SRRM4	36.6654	36.817	0.214381	Y
	4	SRRM4	36.9686	36.817	0.214381	Y
U2OS-sictl-n3	5	SRRM4	37.1006	37.1006		Y
	5	SRRM4	Undetermined	37.1006		Y
U2OS-sitdp43-n3	6	SRRM4	35.6788	36.2314	0.781574	Y
	6	SRRM4	36.7841	36.2314	0.781574	Y
HeLa-sictl-n1	7	SRRM4	Undetermined	36.7018		Y
	7	SRRM4	36.7018	36.7018		Y
HeLa-sitdp43-n1	8	SRRM4	Undetermined	39.9656		Y
	8	SRRM4	39.9656	39.9656		Y
HeLa-sictl-n2	9	SRRM4	Undetermined			Y
	9	SRRM4	Undetermined			Y
HeLa-sitdp43-n2	10	SRRM4	Undetermined			Y
	10	SRRM4	Undetermined			Y
HeLa-sictl-n3	11	SRRM4	Undetermined			Y
	11	SRRM4	Undetermined			Y
HeLa-sitdp43-n3	12	SRRM4	Undetermined	35.7557		Y
	12	SRRM4	35.7557	35.7557		Y

### Sheet: UNC13A CE_SRRM4 oe
Sample name	sample no.	Target Name	CT	Ct Mean	Ct SD	THOLDFAIL
0dox-n1	1	unc13a-CE	Undetermined			Y
0dox-n1	1	unc13a-CE	Undetermined			Y
1dox-n1	2	unc13a-CE	Undetermined			Y
1dox-n1	2	unc13a-CE	Undetermined			Y
2dox-n1	3	unc13a-CE	Undetermined	36.524		Y
2dox-n1	3	unc13a-CE	36.524	36.524		Y
3dox-n1	4	unc13a-CE	Undetermined			Y
3dox-n1	4	unc13a-CE	Undetermined			Y
4dox-n1	5	unc13a-CE	Undetermined			Y
4dox-n1	5	unc13a-CE	Undetermined			Y
0dox-n2	6	unc13a-CE	Undetermined			Y
0dox-n2	6	unc13a-CE	Undetermined			Y
1dox-n2	7	unc13a-CE	Undetermined			Y
1dox-n2	7	unc13a-CE	Undetermined			Y
2dox-n2	8	unc13a-CE	Undetermined			Y
2dox-n2	8	unc13a-CE	Undetermined			Y
3dox-n2	9	unc13a-CE	Undetermined			Y
3dox-n2	9	unc13a-CE	Undetermined			Y
4dox-n2	10	unc13a-CE	Undetermined			Y
4dox-n2	10	unc13a-CE	Undetermined			Y
0dox-n3	11	unc13a-CE	Undetermined			Y
0dox-n3	11	unc13a-CE	Undetermined			Y
1dox-n3	12	unc13a-CE	Undetermined			Y
1dox-n3	12	unc13a-CE	Undetermined			Y
2dox-n3	13	unc13a-CE	Undetermined			Y
2dox-n3	13	unc13a-CE	Undetermined			Y
3dox-n3	14	unc13a-CE	Undetermined			Y
3dox-n3	14	unc13a-CE	Undetermined			Y
4dox-n3	15	unc13a-CE	Undetermined	36.2687		Y
4dox-n3	15	unc13a-CE	36.2687	36.2687		Y
0dox-n4	16	unc13a-CE	Undetermined			Y
0dox-n4	16	unc13a-CE	Undetermined			Y
1dox-n4	17	unc13a-CE	Undetermined			Y
1dox-n4	17	unc13a-CE	Undetermined			Y
2dox-n4	18	unc13a-CE	Undetermined			Y
2dox-n4	18	unc13a-CE	Undetermined			Y
3dox-n4	19	unc13a-CE	Undetermined			Y
3dox-n4	19	unc13a-CE	Undetermined			Y
4dox-n4	20	unc13a-CE	Undetermined	36.2493		Y
4dox-n4	20	unc13a-CE	36.2493	36.2493		Y
